# The tissue specificity of cancer genes

**DOI:** 10.1101/2025.09.21.677175

**Authors:** Jiayi Chen, Ryan L Collins, Kevin M Haigis

## Abstract

Defining genes that are somatically mutated in different cancers is a central goal of cancer genetics. Nevertheless, traditional definitions of “driver” genes based on pooled mutation frequency are biased toward common cancer types and tend to overlook genes that might be specific to rarer subtypes. As such, our understanding of the compendium of cancer genes is incomplete. In this study, we developed a statistical framework that defines genes enriched for functional somatic mutations in primary cancers to quantify incidence and tissue specificity for each gene. By applying this framework to the AACR GENIE v18.0 dataset, which comprised over 1.15 million mutations identified in 146,394 patients spanning 265 histologic subtypes, we identified a total of 95 genes significantly mutated in at least one subtype. We mined this dataset to derive tissue specificity scores for all 95 genes, demonstrating that tissue specificity in cancer is the norm, not the exception, for nearly all genes. We interrogated these new tissue specificity scores to reveal that oncogenes with restricted expression across normal tissues tend to exhibit higher tissue-specific mutation patterns in cancer. In contrast, tumor suppressors were often ubiquitously expressed irrespective of their underlying tissue specificity, which was partially correlated with differentially expressed compensatory genes and pathways in mutationally permissive tissues.

**Significance Statement:** We present a statistically robust, subtype-aware framework to identify tissue-specific cancer driver genes and uncover their underlying biology. Our findings reveal that tissue-selective oncogenicity arises from expression constraints and tissue-restricted compensatory pathways. These findings provide a systematic, well-powered resource on mutational significance, tissue tropism, and biological consequences for the cancer research community.
