## Supplementary material for "The tissue specificity of cancer genes": Dataset S04

### Sheet: LoF or Missense Combined
Gene	Significant_Cancer_Types	Significant_Cancers	Candidate_Cancers	Tissue_Specificity_Score	Normalized_Score	Percentile
ARID1A	CCOV	1	202	202	100	100
ALK	NBL	1	167	167	82.5066	98.6301
KDM6A	BLCA	1	162	162	80.0075	97.2603
PBRM1	CCRCC	1	157	157	77.5085	95.8904
FLT3	AML	1	148	148	73.0102	94.5205
RET	THME	1	145	145	71.5108	93.1507
SOX9	APAD	1	144	144	71.0109	91.7808
CBL	MDS/MPN	1	142	142	70.0113	90.411
PDGFRA	GIST	1	140	140	69.0117	89.0411
FOXL2	GRCT	1	131	131	64.5134	87.6712
CASP8	OCSC	1	126	126	62.0143	86.3014
PPM1D	DIPG	1	124	124	61.0147	84.9315
FGFR3	UTUC	1	123	123	60.5149	83.5616
MEN1	PANET	1	120	120	59.0155	82.1918
FGFR1	PAST	1	117	117	57.516	80.8219
DICER1	SCST	1	114	114	56.0166	79.4521
MAP2K1	HDCN	1	113	113	55.5168	78.0822
SUZ12	MPNST	1	112	112	55.017	76.7123
TRAF7	MNG	1	107	107	52.5179	75.3425
DAXX	PANET	1	96	96	47.02	73.9726
NPM1	AML	1	94	94	46.0204	72.6027
KIT	GIST, SEM	2	187	93.5	45.7705	71.2329
GNAQ	UM	1	90	90	44.0211	69.863
NF1	MPNST, NFIB	2	175	87.5	42.7716	68.4932
APC	COAD, READ	2	165	82.5	40.2725	67.1233
PHF6	AML	1	82	82	40.0226	65.7534
GNA11	UM	1	81	81	39.5228	64.3836
EIF1AX	UM	1	75	75	36.524	63.0137
JAK2	MDS/MPN, MPN	2	149	74.5	36.274	61.6438
NFE2L2	ESCC, LUSC	2	139	69.5	33.775	60.274
CIC	AODG, ODG	2	137	68.5	33.2752	58.9041
STK11	LNET, LUAD	2	135	67.5	32.7754	57.5342
FOXA1	ILC, PRAD	2	135	67.5	32.7754	57.5342
EGFR	GB, LUAD	2	131	65.5	31.7757	54.7945
GATA3	IDC, MDLC	2	117	58.5	28.2771	53.4247
ASXL1	MDS, MDS/MPN, MPN	3	167	55.6667	26.8609	52.0548
SOCS1	HL, NHL	2	102	51	24.5285	50.6849
FUBP1	AODG, ODG	2	100	50	24.0287	49.3151
TET2	AML, MDS, MDS/MPN, MPN	4	193	48.25	23.154	47.9452
ALB	HCC	1	48	48	23.029	46.5753
CDH1	ILC, MDLC, USTAD	3	141	47	22.5292	45.2055
RUNX1	AML, MDS, MDS/MPN	3	136	45.3333	21.6962	43.8356
PPP2R1A	UCS, USC	2	89	44.5	21.2797	42.4658
CDKN1A	BLCA, UTUC	2	87	43.5	20.7799	41.0959
HRAS	SDCA, THPA, UTUC	3	130	43.3333	20.6966	39.726
DNMT3A	AML, MDS, MDS/MPN, MPN	4	168	42	20.0302	38.3562
PIK3R1	EOV, GB, UEC, USC	4	163	40.75	19.4054	36.9863
SF3B1	MDS, MDS/MPN, UM	3	116	38.6667	18.3641	35.6164
H3F3A	DIPG, HGGNOS	2	76	38	18.0309	34.2466
IDH2	AML, MDS, ODG	3	110	36.6667	17.3645	32.8767
VHL	CCRCC, MBT, NCCRCC	3	108	36	17.0313	31.5068
ELF3	BLCA, CHOL, UTUC	3	106	35.3333	16.6981	30.137
FBXW7	ANSC, CESC, READ, UCS, UMEC, USC	6	189	31.5	14.7822	28.7671
GNAS	APAD, PACT	2	60	30	14.0324	27.3973
ATRX	AASTR, ASTR, DASTR, LMS, PANET, USMT	6	171	28.5	13.2827	26.0274
BAP1	CCRCC, CHOL, PEMESO, PLBMESO, PLEMESO, UM	6	134	22.3333	10.2006	24.6575
SRSF2	AML, MDS, MDS/MPN, MPN	4	89	22.25	10.1589	23.2877
RB1	BLCA, GINET, LMS, MCC, MFH, RBL, SCBC, SCLC, USMT	9	192	21.3333	9.70074	21.9178
CTNNB1	ACC, BRAIN, DES, EOV, HCC, LIHB, MBL, PANCREAS	8	160	20	9.03433	20.5479
SMAD4	ADNOS, APAD, CHOL, EGC, GBC, MACR, PAAD, READ	8	148	18.5	8.28461	19.1781
BRAF	AN, GNG, HDCN, LGGNOS, PAST, SBOV, SKCM, THAP, THPA, THPD	10	179	17.9	7.98472	17.8082
NF2	ATM, BRAIN, MNG, NCCRCC, PLBMESO, PLEMESO, SCHW, THAP	8	139	17.375	7.72232	16.4384
PTEN	AASTR, ASTR, CCOV, CCRCC, EOV, GB, HGGNOS, IDC, ILC, LUSC, NCCRCC, PRAD, SCLC, UCS, UEC, UMEC	16	195	12.1875	5.12955	15.0685
IDH1	AASTR, AML, AODG, ASTR, CHOL, CHS, DASTR, GB, GNOS, HGGNOS, LGGNOS, ODG	12	142	11.8333	4.95253	13.6986
CDKN2A	ADNOS, BLCA, CHOL, CSCC, ESCA, ESCC, GB, GEJ, HCC, LUAD, LUSC, OCSC, PAAD, SCCNOS, SKCM, STAD, VSC	17	182	10.7059	4.38902	12.3288
NRAS	ACRM, AML, AN, BLL, CHOL, HNMUCM, MDS, MDS/MPN, MPN, NHL, READ, SKCM, THAP, THFO, THPA, THPD	16	158	9.875	3.97374	10.9589
PIK3CA	ANSC, AODG, BRCANOS, CCOV, CESC, ECAD, EMPD, EOV, GB, HEMA, IDC, ILC, MBC, MDLC, MRLS, OCSC, OPHSC, SDCA, UCCC, UCS, UEC, UMEC, USC, VSC	24	209	8.70833	3.39062	9.58904
CREB3L1	PAAD	1	7	7	2.53678	8.21918
KRAS	ADNOS, AML, APAD, BLCA, BLL, CCOV, CHOL, COAD, DA, EOV, ESCA, GINET, HDCN, LNET, LUAD, LUSC, MACR, MDS/MPN, MOV, NHL, PAAD, PAASC, PACT, PAMPCA, PDC, PRAD, READ, SBOV, SEM, SOC, STAD, UCS, UEC, USC	34	173	5.08824	1.58126	6.84932
HIST1H1D	NHL	1	4	4	1.03734	5.47945
CHN1	PAAD	1	4	4	1.03734	5.47945
ACD	PAAD	1	2	2	0.0377216	2.73973
TP53	AASTR, ACC, ADNOS, AML, ANGS, ANSC, AODG, APAD, ASTR, BCC, BLAD, BLCA, BLL, BLSC, BRCANOS, BRCNOS, CCOV, CCRCC, CEMU, CHOL, CHS, COAD, CSCC, CUPNOS, DA, DASTR, DIPG, ECAD, EMPD, EOV, EPDCA, ESCA, ESCC, GB, GBC, GEJ, GINET, GIST, GNOS, HCC, HGGNOS, HGSFT, HPHSC, IDC, ILC, LGGNOS, LIPO, LMS, LUAD, LUSC, LXSC, MACR, MBC, MBL, MBT, MCC, MDLC, MDS, MFH, MFS, MOV, MPN, MPNST, MXOV, NCCRCC, NECNOS, NHL,…	106	204	1.92453	0	1.36986

### Sheet: LoF
Gene	Significant_Cancer_Types	Significant_Cancers	Candidate_Cancers	Tissue_Specificity_Score	Normalized_Score	Percentile
KMT2D	NHL	1	153	153	100	100
BCOR	AML	1	127	127	82.6667	98.1481
BRCA1	SOC	1	105	105	68	96.2963
MEN1	PANET	1	100	100	64.6667	94.4444
STAG2	MDS	1	96	96	62	92.5926
PPM1D	DIPG	1	95	95	61.3333	90.7407
FAT1	OCSC	1	91	91	58.6667	88.8889
TSC2	NCCRCC	1	90	90	58	87.037
CTCF	UEC	1	85	85	54.6667	85.1852
ARHGAP35	USC	1	74	74	47.3333	83.3333
DICER1	SCST	1	63	63	40	81.4815
MAP3K1	IDC	1	61	61	38.6667	79.6296
KDM6A	BLCA, UTUC	2	122	61	38.6667	79.6296
PBRM1	CCRCC, CHOL	2	120	60	38	75.9259
SETD2	CCRCC, PLEMESO	2	117	58.5	37	74.0741
PIK3R1	UEC, USC	2	110	55	34.6667	72.2222
TNFAIP3	NHL	1	53	53	33.3333	70.3704
STK11	LNET, LUAD	2	104	52	32.6667	68.5185
KEAP1	LUAD	1	52	52	32.6667	68.5185
VHL	CCRCC	1	51	51	32	64.8148
KIT	GIST	1	50	50	31.3333	62.963
CIC	AODG, ODG	2	99	49.5	31	61.1111
PTCH1	BCC, MBL	2	97	48.5	30.3333	59.2593
NPM1	AML	1	48	48	30	57.4074
DAXX	PANET	1	47	47	29.3333	55.5556
NOTCH1	ACYC, CSCC, OCSC	3	125	41.6667	25.7778	53.7037
TCF7L2	COAD, READ	2	75	37.5	23	51.8519
SMAD4	CHOL, GBC, PAAD	3	111	37	22.6667	50
FUBP1	AODG, ODG	2	73	36.5	22.3333	48.1481
ASXL1	AML, MDS, MDS/MPN, MPN	4	132	33	20	46.2963
GATA3	IDC, MDLC	2	56	28	16.6667	44.4444
DNMT3A	AML, BRCA, MDS, MPN, NHL	5	135	27	16	42.5926
TET2	AML, MDS, MDS/MPN, MPN, NHL	5	129	25.8	15.2	40.7407
RNF43	BOWEL, COAD, PAAD, STAD	4	97	24.25	14.1667	38.8889
SOCS1	NHL	1	24	24	14	37.037
FOXA1	BLCA, PRAD	2	47	23.5	13.6667	35.1852
NF1	GB, GIST, HGGNOS, LGGNOS, MPNST, NFIB, PAST	7	158	22.5714	13.0476	33.3333
CDH1	ILC, MDLC, STAD, USTAD	4	90	22.5	13	31.4815
APC	COAD, DA, GINET, MACR, READ	5	103	20.6	11.7333	29.6296
CDKN1A	BLCA, UTUC	2	39	19.5	11	27.7778
ELF3	BLCA, CHOL, UTUC	3	57	19	10.6667	25.9259
RB1	BLCA, GB, LMS, MCC, MFH, RBL, SARCNOS, SCBC, SCLC	9	160	17.7778	9.85185	24.0741
BAP1	CCRCC, CHOL, PEMESO, PLBMESO, PLEMESO, UM	6	105	17.5	9.66667	22.2222
RUNX1	AML, IDC, ILC, MDS, MDS/MPN	5	84	16.8	9.2	20.3704
PTEN	COAD, EOV, GB, HGGNOS, IDC, ILC, LUSC, MEL, PRAD, UCS, UEC, UMEC	12	173	14.4167	7.61111	18.5185
NF2	ATM, BRAIN, MNG, NCCRCC, PLBMESO, PLEMESO, SCHW, THAP	8	111	13.875	7.25	16.6667
ATRX	AASTR, ASTR, DASTR, HGGNOS, LMS, MFH, USMT	7	96	13.7143	7.14286	14.8148
SOX9	APAD, COAD, MACR, READ, STAD	5	68	13.6	7.06667	12.963
ARID1A	ADNOS, BLCA, CCOV, CHOL, EOV, ESCA, GBC, GEJ, HCC, LUCA, STAD, UCCC, UCS, UEC, UMEC, USC, USTAD, UTUC	18	170	9.44444	4.2963	11.1111
CDKN2A	ADNOS, BLCA, CHOL, CSCC, ESCA, GB, GEJ, LUAD, LUSC, NHL, OCSC, PAAD, SCCNOS, SKCM, STAD, VSC	16	137	8.5625	3.70833	9.25926
DNA2	PAAD	1	5	5	1.33333	7.40741
TP53	AASTR, ADNOS, AML, APAD, ASTR, BLCA, BRCNOS, CHOL, COAD, CSCC, DA, DASTR, DIPG, ESCA, ESCC, GB, GBC, GEJ, GINET, HCC, HGGNOS, HGSFT, IDC, ILC, LMS, LUAD, LUSC, LXSC, MBC, MCC, MDLC, MDS, MFH, NCCRCC, NHL, OCS, OCSC, OPHSC, PAAD, PAASC, PDC, PRAD, READ, SARCNOS, SCCNOS, SCLC, SDCA, SKCM, SOC, STAD, THAP, UCS, UDMN, USC, USMT, USTAD, UTUC	57	196	3.4386	0.292398	5.55556
CREB3L1	PAAD	1	3	3	0	3.7037
CHN1	PAAD	1	3	3	0	3.7037

### Sheet: Missense
Gene	Significant_Cancer_Types	Significant_Cancers	Candidate_Cancers	Tissue_Specificity_Score	Normalized_Score	Percentile
ALK	NBL	1	178	178	100	100
RET	THME	1	162	162	90.885	98.2143
FLT3	AML	1	156	156	87.4669	96.4286
CBL	MDS/MPN	1	151	151	84.6184	94.6429
PDGFRA	GIST	1	150	150	84.0488	92.8571
FGFR3	UTUC	1	134	134	74.9338	91.0714
FOXL2	GRCT	1	132	132	73.7944	89.2857
CDH1	USTAD	1	131	131	73.2247	87.5
FGFR1	PAST	1	129	129	72.0853	85.7143
DICER1	SCST	1	123	123	68.6672	83.9286
BAP1	PLEMESO	1	120	120	66.9581	82.1429
NOTCH1	TLL	1	115	115	64.1097	80.3571
MAP2K1	HDCN	1	111	111	61.8309	78.5714
TRAF7	MNG	1	108	108	60.1219	76.7857
VHL	CCRCC	1	105	105	58.4128	75
SOCS1	NHL	1	98	98	54.425	73.2143
MEN1	PANET	1	97	97	53.8553	71.4286
KIT	GIST, SEM	2	191	95.5	53.0008	69.6429
TET2	MDS, MDS/MPN	2	188	94	52.1463	67.8571
TLR4	LUAD	1	88	88	48.7281	66.0714
GNAQ	UM	1	86	86	47.5888	64.2857
GNA11	UM	1	80	80	44.1706	62.5
EIF1AX	UM	1	77	77	42.4616	60.7143
CIC	AODG, ODG	2	148	74	40.7525	58.9286
NFE2L2	ESCC, LUSC	2	148	74	40.7525	58.9286
EGFR	GB, LUAD	2	146	73	40.1828	55.3571
JAK2	MDS/MPN, MPN	2	143	71.5	39.3283	53.5714
RRAS2	UEC	1	70	70	38.4738	51.7857
RNF213	IDC	1	68	68	37.3344	50
FOXA1	ILC, PRAD	2	133	66.5	36.4799	48.2143
RUNX1	AML, MDS	2	126	63	34.486	46.4286
PIK3R1	EOV, UEC, USC	3	149	49.6667	26.8901	44.6429
DNMT3A	AML, MDS, MPN	3	147	49	26.5103	42.8571
PPP2R1A	UCS, USC	2	93	46.5	25.0861	41.0714
HRAS	SDCA, THPA, UTUC	3	137	45.6667	24.6114	39.2857
SF3B1	MDS, MDS/MPN, UM	3	136	45.3333	24.4215	37.5
H3F3A	DIPG, HGGNOS	2	76	38	20.2438	35.7143
GNAS	APAD, PACT	2	75	37.5	19.9589	33.9286
PTEN	EOV, GB, HGGNOS, UCS, UEC	5	177	35.4	18.7626	32.1429
FBXW7	ANSC, CESC, READ, UCS, UMEC, USC	6	180	30	15.6863	30.3571
IDH2	AML, CHOL, MDS, ODG	4	108	27	13.9772	28.5714
CTNNB1	ACC, BRAIN, DES, EOV, HCC, LIHB, MBL, UEC	8	160	20	9.9894	26.7857
SPECC1	PAAD	1	18	18	8.85003	25
CDKN2A	CHOL, CSCC, ESCA, GEJ, LUAD, LUSC, OCSC, PAAD, SKCM	9	159	17.6667	8.66013	23.2143
SRSF2	AML, MDS, MDS/MPN, MPN, NHL	5	84	16.8	8.1664	21.4286
SMAD4	APAD, COAD, ESCA, GBC, GEJ, MACR, PAAD, READ	8	132	16.5	7.9955	19.6429
THRAP3	PAAD	1	14	14	6.57128	17.8571
BRAF	AN, COAD, GNG, HDCN, LGGNOS, MACR, NHL, PAST, SBOV, SKCM, THAP, THPA, THPD	13	175	13.4615	6.26452	16.0714
IDH1	AASTR, AML, AODG, ASTR, CHOL, CHS, DASTR, GB, GNOS, HGGNOS, LGGNOS, MDS, ODG	13	138	10.6154	4.6431	14.2857
NRAS	ACRM, AML, AN, BLL, CHOL, COAD, HNMUCM, MDS, MDS/MPN, MPN, NHL, READ, SKCM, THAP, THFO, THPA, THPD	17	155	9.11765	3.78986	12.5
CREB3L1	PAAD	1	8	8	3.15315	10.7143
PIK3CA	ANSC, AODG, APAD, BLCA, BRCANOS, CCOV, CESC, COAD, DA, DIPG, ECAD, EMPD, EOV, GB, HEMA, HGGNOS, IDC, ILC, MBC, MDLC, MRLS, OCSC, ODG, OPHSC, READ, SDCA, STAD, UCCC, UCS, UEC, UMEC, USC, UTUC, VSC	34	212	6.23529	2.14782	8.92857
KRAS	ADNOS, AML, APAD, BLCA, BLL, CCOV, CHOL, COAD, DA, EOV, ESCA, GINET, HDCN, LNET, LUAD, LUSC, MACR, MDS/MPN, MOV, NHL, PAAD, PAASC, PACT, PAMPCA, PDC, PRAD, READ, SBOV, SEM, SOC, STAD, UCS, UEC, USC	34	177	5.20588	1.56138	7.14286
HIST1H1D	NHL	1	3	3	0.304716	5.35714
ACD	PAAD	1	3	3	0.304716	5.35714
TP53	AASTR, ACC, ADNOS, AML, ANGS, APAD, ASTR, BCC, BLAD, BLCA, BLL, BLSC, BRCANOS, BRCNOS, CCOV, CCRCC, CHOL, CHS, COAD, CSCC, CUPNOS, DA, DASTR, DIPG, EPDCA, ESCA, ESCC, GB, GBC, GEJ, GINET, GIST, GNOS, HCC, HGGNOS, HGSFT, IDC, ILC, LGGNOS, LMS, LUAD, LUSC, LXSC, MACR, MBC, MBL, MBT, MCC, MDLC, MDS, MEL, MFH, MOV, MPN, NCCRCC, NECNOS, NHL, OCS, OCSC, ODG, OPHSC, OS, PAAD, PAASC, PAMPCA, PAST, PDC, P…	86	212	2.46512	0	1.78571
